# Local translation controls early reactive changes in perisynaptic astrocyte processes at pre-symptomatic stages of Alzheimer’s disease

**DOI:** 10.1101/2025.10.20.683417

**Authors:** Katia Avila-Gutierrez, María Ángeles Carrillo de Sauvage, Marc Oudart, Robin Thompson, Rodrigo Alvear-Perez, Yiannis Poulot-Becq-Giraudon, Esther Kozlowski, Heloïse Monnet, Philippe Mailly, Valentin Garcia, Laurent Jourdren, Alexandre Lucas, Alexis Bemelmans, Helene Hirbec, Carole Escartin, Martine Cohen-Salmon

## Abstract

Early synaptic dysfunction is a hallmark of Alzheimer’s disease (AD), yet the astrocytic mechanisms underlying these alterations remain poorly defined. Here, we identify astrocyte perisynaptic processes (PAPs) as subcellular hotspots of early translational dysregulation in AD. Soluble Aβ_₁–₄₂_ rapidly enhanced global and local protein synthesis in primary astrocytes. In 5.5-month-old APP/PS1-dE9 (APP) mice, translating ribosome affinity purification (TRAP) revealed widespread remodeling of the PAP translatome, while whole-astrocyte translation remained largely unchanged. Dysregulated mRNAs were linked to neuroinflammation, synaptic remodeling, and endoplasmic reticulum stress, and alterations emerged prior to amyloid plaque deposition. Among them, Serpina3n exhibited increased mRNA abundance in PAPs, uncovering spatially restricted translational control. Mechanistically, early Serpina3n upregulation was partially driven by JAK–STAT3 signaling, with preferential effects in astrocyte processes. These findings reveal that local translation in astrocyte PAPs is an early and compartment-specific mechanism that may contribute to synaptic dysfunction and disease initiation in AD.
