## Supplementary material for "Local translation controls early reactive changes in perisynaptic astrocyte processes at pre-symptomatic stages of Alzheimer’s disease": Table S5

### Sheet: Fig.1 
Puromycin intensity quantification
Linear Mixed Model
Sample	Fixed effect(s)	Random effect(s)	Model formula (R / lme4 notation)
Astrocyte monocultures	Treatment	Well	response ~ treatment + (1 | well)
Astrocyte-neuros co-cultures
Sample	Conditions	Number of astrocytes per experiment
Astrocyte monocultures	DMSO-PMY	100
	Abeta-PMY	101
	Anisomycin-PMY	130
Astrocyte-neurons co-cultures	DMSO-PMY	64
	Abeta-PMY	85
	Anisomycin-PMY	87
PMY mean intensity in astrocytes
ANOVA linear mixed model	P value	Significance
Condition (DMSO-PMY/Abeta-DMSO/Anisomicyn-PMY )	<0,0001	****
Astrocyte monocultures	DMSO-PMY			Abeta-PMY
Analysis	Mean	SD	N	Mean	SD	N	P-value	Significance	Statistical test
PMY mean intensity	155.581	23.7841	6	184.057	29.9715	6	0.01	**	Tukey
	DMSO-PMY			Anisomicyn-PMY
	Mean	SD	N	Mean	SD	N	P-value	Significance	Statistical test
	155.581	23.7841	6	21.8863	4.35732	6	<0,0001	****	Tukey
	Abeta-PMY			Anisomicyn-PMY
	Mean	SD	N	Mean	SD	N	P-value	Significance	Statistical test
	184.057	29.9715	6	21.8863	4.35732	6	<0,0001	****	Tukey
PMY mean intensity in astrocytes - Neurons co-culture
ANOVA linear mixed model	P value	Significance
Condition (DMSO-PMY/Abeta-DMSO/Anisomicyn-PMY )	<0,0001	****
Astrocyte-Neurons co-culture	DMSO-PMY			Abeta-PMY
Analysis	Mean	SD	N	Mean	SD	N	P-value	Significance	Statistical test
PMY mean intensity	171.743	9.33933	6	182.692	16.3241	6	0.01	**	Tukey
	DMSO-PMY			Anisomicyn-PMY
	Mean	SD	N	Mean	SD	N	P-value	Significance	Statistical test
	171.743	9.33933	6	10.123	3.60419	6	<0,0001	****	Tukey
	Abeta-PMY			Anisomicyn-PMY
	Mean	SD	N	Mean	SD	N	P-value	Significance	Statistical test
	182.692	16.3241	6	10.123	3.60419		<0,0001	****	Tukey
PMY mean intensity in soma
ANOVA linear mixed model	P value	Significance
Condition (DMSO-PMY/Abeta-DMSO/Anisomicyn-PMY )	<0,0001	****
Astrocyte-Neuron co-culture	DMSO-PMY			Abeta-PMY
Analysis	Mean	SD	N	Mean	SD	N	P-value	Significance	Statistical test
PMY mean intensity in soma	188.023	15.0696	6	41.8415	40.5156	6	0.03	*	Tukey
	DMSO-PMY			Anisomicyn-PMY
	Mean	SD	N	Mean	SD	N	P-value	Significance	Statistical test
	171.743	9.33933	6	5.63519	2.49119	6	<0,0001	****	Tukey
	Abeta-PMY			Anisomicyn-PMY
	Mean	SD	N	Mean	SD	N	P-value	Significance	Statistical test
	182.692	16.3241	6	5.63519	2.49119	6	<0,0001	****	Tukey
PMY mean intensity in processes
ANOVA linear mixed model	P value	Significance
Condition (DMSO-PMY/Abeta-DMSO/Anisomicyn-PMY )	<0,0001	****
Astrocyte-Neuron co-culture	DMSO-PMY			Abeta-PMY
Analysis	Mean	SD	N	Mean	SD	N	P-value	Significance	Statistical test
PMY mean intensity in processes	170.174	9.32648	6	184.692	14.2183	6	0.003	**	Tukey
	DMSO-PMY			Anisomicyn-PMY
	Mean	SD	N	Mean	SD	N	P-value	Significance	Statistical test
	170.174	9.32648	6	5.24813	1.72141	6	<0,0001	****	Tukey
	Abeta-PMY			Anisomicyn-PMY
	Mean	SD	N	Mean	SD	N	P-value	Significance	Statistical test
	184.692	14.2183	6	5.24813	1.72141	6	<0,0001	****	Tukey

### Sheet: Fig.4 
PCRs PAPs hippocampus
4.5 month-old	WT			APP/PS1
Gene name	Mean	SD	N	Mean	SD	N	P-value	Significance	Statistical test
Serpina3n	2.86961	0.247848	4	4.07557	0.670242	4	0.0143	*	One-tailed Mann-Whitney test
Megf10	0.815864	0.264077	4	0.690929	0.177857	4	0.3429	ns	One-tailed Mann-Whitney test
Ifitm3	0.208729	0.041373	4	0.20171	0.0627395	4	0.4429	ns	One-tailed Mann-Whitney test
Cxcl10	0.01771	0.0171696	4	0.0190126	0.0108477	4	0.3429	ns	One-tailed Mann-Whitney test
Cd274	0.0456254	0.00859537	4	0.0449328	0.0120854	4	0.5	ns	One-tailed Mann-Whitney test
Atf6	1.67546	0.236563	3	2.26365	0.543626	4	0.2	ns	One-tailed Mann-Whitney test
Gapdh 1:500	2784.56	536.072	4	3051.84	455.108	4	0.6857	ns	One-tailed Mann-Whitney test
3 month-old	WT			APP/PS1
Gene name	Mean	SD	N	Mean	SD	N	P-value	Significance	Statistical test
Serpina3n	2.34464	0.201304	4	3.90096	0.79589	4	0.0143	*	One-tailed Mann-Whitney test
Megf10	0.638013	0.050868	4	0.842652	0.131049	4	0.0143	*	One-tailed Mann-Whitney test
Ifitm3	0.116483	0.0239608	4	0.22129	0.0576314	4	0.0143	*	One-tailed Mann-Whitney test
Cxcl10	0.0104182	0.00148364	4	0.0154147	0.00517729	4	0.1714	ns	One-tailed Mann-Whitney test
Cd274	0.0332768	0.0114339	4	0.0551562	0.0128642	4	0.0143	*	One-tailed Mann-Whitney test
Atf6	1.83458	0.301539	3	2.01236	0.743252	4	0.05	*	One-tailed Mann-Whitney test
Gapdh 1:500	2599.69	245.354	4	2303.14	543.969	4	0.4857	ns	One-tailed Mann-Whitney test
2 month-old	WT			APP/PS1
Gene name	Mean	SD	N	Mean	SD	N	P-value	Significance	Statistical test
Serpina3n	2.89042	0.608403	3	2.89502	0.583635	4	0.42	ns	One-tailed Mann-Whitney test
Megf10	0.528762	0.083707	3	0.588336	0.0520352	4	0.11	ns	One-tailed Mann-Whitney test
Ifitm3	0.0964309	0.0162235	3	0.130566	0.0834344	4	0.4286	ns	One-tailed Mann-Whitney test
Cxcl10	0.00589918	0.00179855	3	0.00476694	0.00189606	4	0.2	ns	One-tailed Mann-Whitney test
Cd274	0.0349936	0.00394591	3	0.0329093	0.0116966	4	0.5	ns	One-tailed Mann-Whitney test
Atf6	2.59753	0.476438	3	1.96544	0.365478	3	0.2	ns	One-tailed Mann-Whitney test
Gapdh 1:500	1987.2	623.766	3	1752.49	381.18	3	0.8571	ns	One-tailed Mann-Whitney test
PCRs MVs hippocampus
3 month-old	WT			APP/PS1
Gene name	Mean	SD	N	Mean	SD	N	P-value	Significance	Statistical test
Serpina3n	1.20588	0.496978	3	1.557	0.894072	4	0.35	ns	One-tailed Mann-Whitney test
Megf10	1.06373	0.259315	3	1.22025	0.377138	4	0.35	ns	One-tailed Mann-Whitney test
Ifitm3	0.186667	0.0152753	3	0.243333	0.115902	4	0.35	ns	One-tailed Mann-Whitney test
Cxcl10	0.209227	0.0704517	3	0.234701	0.140652	4	0.5	ns	One-tailed Mann-Whitney test
Cd274	0.625259	0.178338	3	0.658939	0.234836	4	0.5	ns	One-tailed Mann-Whitney test
Gapdh 1:1	41359	7595.71	3	35941	5062.31	4	0.8953	ns	One-tailed Mann-Whitney test

### Sheet: Fig.5
FISH 5.5 month-old
Linear Mixed Model
Sample	Fixed effect(s)	Random effect(s)	Number of animals	Number of astrocytes	Model formula (R / lme4 notation)
WT	Genotype	Mouse	4	70	response ~ genotype + (1 | mouse)
APP/PS1			4	87
	WT			APP/PS1
Analysis	Mean	SD	N	Mean	SD	N	P-value	Significance	Statistical test
ROI	11809.2	1827.16	70 astrocytes	11326.3	1554.14	87 astrocytes	0.243	ns	T-test
mRNA dots in astrocyte	12.1171	3.60935		38.9476	12.0645		<0,0001	****	T-test
mRNA dots in soma	1.53294	0.248911		9.57012	2.40228		<0,0001	****	T-test
mRNA dots in process	10.5842	4.29371		29.9651	12.7936		<0,0001	****	T-test

### Sheet: Fig.7 
FISH GFP-SOCS3
Linear Mixed Model
Sample	Fixed effect(s)	Random effect(s)	Numer of animals	Number of astrocytes	Model formula (R / lme4 notation)
WT-GFP	Treatment, genotype and treatment x genotype	Mouse	4	171	response ~ treatment * genotype + (1 | mouse)
WT-GFP-SOCS3			3	68
APP-GFP			4	128
APP-SOCS3			4	124
ROI volume
ANOVA linear mixed model	P value
P value summary	0.111
Significance	ns
Number of groups	4
Total mRNA dots in astrocyte
ANOVA linear mixed model	P value	Significance
Injection (GFP/SOCS3)	0.0144	*
Genotype (WT/APP)	0.166	ns
Injection:genotype	0.018	*
	WT-GFP			WT-SOCS3
Analysis	Mean	SD	N	Mean	SD	N	P-value	Significance	Statistical test
Total mRNA dots in astrocyte	21.2037	7.57173	4	18.4521	7.60321	3	0.43	ns	Tukey
	WT-GFP			APP-GFP
	Mean	SD	N	Mean	SD	N	P-value	Significance	Statistical test
	21.2037	7.57173	4	55.083	31.4655	4	0.0507	*	Tukey
	WT-SOCS3			APP-SOCS3
	Mean	SD	N	Mean	SD	N	P-value	Significance	Statistical test
	18.4521	7.60321	3	40.823	24.0027	4	0.1222	ns	Tukey
	APP-GFP			APP-SOCS3
	Mean	SD	N	Mean	SD	N	P-value	Significance	Statistical test
	55.083	31.4655	4	40.823	24.0027	4	0.0703	ns	Tukey
mRNA dots in soma
ANOVA linear mixed model	P value	Significance
Injection (GFP/SOCS3)	0.80577	ns
Genotype (WT/APP)	0.05269	*
Injection:genotype	0.23028	ns
	WT-GFP			WT-SOCS3
Analysis	Mean	SD	N	Mean	SD	N	P-value	Significance	Statistical test
Total mRNA dots in soma	2.11458	0.723652	4	2.22919	0.435331	3	0.54	ns	Tukey
	WT-GFP			APP-GFP
	Mean	SD	N	Mean	SD	N	P-value	Significance	Statistical test
	2.11458	0.723652	4	15.4915	14.8526	4	0.054	*	Tukey
	WT-SOCS3			APP-SOCS3
	Mean	SD	N	Mean	SD	N	P-value	Significance	Statistical test
	2.22919	0.435331	3	10.7593	9.60238	4	0.1596	ns	Tukey
	APP-GFP			APP-SOCS3
	Mean	SD	N	Mean	SD	N	P-value	Significance	Statistical test
	15.4915	14.8526	4	10.7593	9.60238	4	0.9948	ns	Tukey
mRNA dots in processes
ANOVA linear mixed model	P value	Significance
Injection (GFP/SOCS3)	0.0082	**
Genotype (WT/APP)	0.0832	ns
Injection:genotype	0.0392	*
	WT-GFP			WT-SOCS3
Analysis	Mean	SD	N	Mean	SD	N	P-value	Significance	Statistical test
Total mRNA dots in processes	21.2037	7.57173	4	18.4521	7.60321	3	0.5673	ns	Tukey
	WT-GFP			APP-GFP
	Mean	SD	N	Mean	SD	N	P-value	Significance	Statistical test
	21.2037	7.57173	4	55.083	31.4655	4	0.0448	*	Tukey
	WT-SOCS3			APP-SOCS3
	Mean	SD	N	Mean	SD	N	P-value	Significance	Statistical test
	18.4521	7.60321	3	40.823	24.0027	4	0.1202	ns	Tukey
	APP-GFP			APP-SOCS3
	Mean	SD	N	Mean	SD	N	P-value	Significance	Statistical test
	55.083	31.4655	4	40.823	24.0027	4	0.0425	*	Tukey

### Sheet: Supplementary Fig. 1 and 6
Sample	Numer of animals	Images per animal	Infection efficiency (%)	SD	Infection specificity (%)	SD
AAV-gfaABC1D-eGFP-RPL10a	4	3	87.8314	6.02787	98.1613	0.5367
AAV-gfaABC-GFP	3	3	91.0666	4.18616	99.0133	2.4574

### Sheet: Supplementary Fig. 5
Serpina3n in astrocytes close to Ab plaques
	Number of animals	Number of astrocytes
Astrocytes far from plaques	4	87
Astrocytes close to plaques	2	18
Linear Mixed Model
Sample	Fixed effect(s)	Random effect(s)	Number of animals	Number of astrocytes	Model formula (R / lme4 notation)
Astrocytes far from plaques	Plaque proximity	Mouse	4	87	response ~ close to/far from + (1 | mouse)
Astrocyte close to plaques			2	18
	Astrocytes far from plaques			Astrocytes close to plaques
Analysis	Mean	SD	N	Mean	SD	N	P-value	Significance	Statistical test
mRNA dots	38.9476	12.0645	87 astrocytes	41.5291	19.0207	18 astrocytes	0.351751	ns	T-test
mRNA dots in soma	9.57012	2.40228		17.1497	4.36636		0.265389	ns	T-test
mRNA dots in processes	29.9651	12.7936		24.3793	14.6544		0.207352	ns	T-test

### Sheet: Supplementary Fig. 2
Serpina3n in astrocytes vs. Microglia
Linear Mixed Model
Sample	Fixed effect(s)	Random effect(s)	Number of animals	Number of astrocytes	Model formula (R / lme4 notation)
Astrocytes (APP)	Cell type	Mouse	4	87	response ~ cell type + (1 | mouse)
Microglia (APP)			4	49
	Astrocytes			Microglia
Analysis	Mean	SD	N	Mean	SD	N	P-value	Significance	Statistical test
Volume mRNA dots	9.57012	2.40228	87 astrocytes	0.734166	0.360698	49 microglia	<0,0001	****	T-test
