## Supplementary material for "Local translation controls early reactive changes in perisynaptic astrocyte processes at pre-symptomatic stages of Alzheimer’s disease": Table S6

### Sheet: qPCR 
Mouse primers for RT-qPCR
Oligo	Supplier	Sequence
Serpina3n F	Sigma-Aldrich	ATTTGTCCCAATGTCTGCGAA
Serpina3n R		TGGCTATCTTGGCTATAAAGGGG
Megf10 F	Sigma-Aldrich	CCAGCCAACAGGAATGTCTAT
Megf10 R		ACTGGCAGCAGGTCATAATG
CXCL10 F	Sigma-Aldrich	CCAAGTGCTGCCGTCATTTTC
CXCL10 R		GGCTCGCAGGGATGATTTCAA
CD 274 R	Sigma-Aldrich	GCTCCAAAGGACTTGTACGTG
CD 274 F		TGATCTGAAGGGCAGCATTTC
Ifitm3 F	Sigma-Aldrich	CCCCCAAACTACGAAAGAATCA
Ifitm3 R		ACCATCTTCCGATCCCTAGAC
Atf6 F	Sigma-Aldrich	TCGCCTTTTAGTCCGGTTCTT
Atf6 R		GGCTCCATAGGTCTGACTCC

### Sheet: FISH
FISH RNA probes
Gene game	Probe	Supplier	Reference	Dilution
Serpina3n RNA (mouse)	RNAscope® Probe-Mm-Serpina3n	Advanced Cell Diagnostic	430191	1:1e
FISH Fluorophores
Name	Supplier	Reference	Dilution
Opal 570	AKOYA Biosciences	OP-001003	1/1500
Opal 650	AKOYA Biosciences	OP-001005	1/1500
FISH reagents
Name	Supplier	Reference
RNAscope® Multiplex Fluorescent detection reagent V2	Advanced Cell Diagnostic	323110
RNAscope® H2O2 and Protease	Advanced Cell Diagnostic	322381
Fluoromount-G®	Southern Biotech	0100-01
SuperFrost® Plus slides	VWR	631-0108
Hydrophobic immunostaining pen	Vector laboratories	H-4000

### Sheet: IF
Primary Antibodies
Name	Supplier	Reference	Dilution
Chicken polyclonal anti-Glial Fibrillary Acidic Protein (GFAP antibody)	Invitrogen	PA1-10004	1/500
Mouse polyclonal anti-Glial Fibrillary Acidic Protein (GFAP antibody)	Sigma-Aldrich	G3893	1/500
Chicken polyclonal anti-GFP	AVES	1020	1/500
Rabbit anti-Iba1	Sobioda	W1W019-197411	1/500
mouse monoclonal anti-puromycin	Millipore	MABE343	1/500
Secondary Antibodies
Name	Supplier	Reference	Dilution
Goat anti-Chicken IgY (H+L) Secondary Antibody, Alexa Fluor™ 488	Invitrogen	A11039	1/1000
Goat anti-Mouse IgG (H+L) Highly Cross-Adsorbed Secondary Antibody, Alexa Fluor™ 488	Thermo Fisher	A-11029	1/1000
Donkey anti-Rabbit IgG (H+L) Highly Cross-Adsorbed Secondary Antibody, Alexa Fluor™ 555	Invitrogen	A-31572	1/1000
Goat anti-Mouse IgG1 Cross-Adsorbed Secondary Antibody, Alexa Fluor™ 647	Thermo Fisher Scientific	A-21240	1/1000
Other IHC reagents
Name	Supplier	Reference	Dilution
Hoechst	Thermo Fisher	H3569	1/1000
Methoxy-X04	Tocris	4920	1/1000
O-Xylene	Thermo Fisher	Q-192384	N/A
Pharmacological reagents
Name	Supplier	Reference
Puromycin	Sigma Aldrich	P7255
Anisomycin	Sigma Aldrich	A9789
Amyloid-β (Aβ1–42)	﻿Bachem	4050409

### Sheet: Simple Western
Primary Antibodies
Name	Supplier	Reference	Dilution
Polyclonal Goat IgG SerpinA3N	R&D	AF4709	2µg/mL
Secondary Antibodies
Name	Supplier	Reference	Dilution
secondary-HRP “detection module”	Bio-Techne, San Jose USA	DM-001	NA
